# Deep vascular imaging in the eye with flow-enhanced ultrasound

**DOI:** 10.1101/2021.06.04.447055

**Authors:** Christian Damsgaard, Henrik Lauridsen

## Abstract

The eye’s retina is one of the most energy-demanding tissues in the body and thus requires high rates of oxygen delivery from a rich blood supply. The capillary lamina of the choroid lines the outer surface of the retina and is the dominating source of oxygen in most vertebrates, but this vascular bed is challenging to image with traditional optical techniques due to its position behind the highly light-absorbing retina. Here we describe a high-frequency ultrasound technique with flow-enhancement to image deep vascular beds (0.5 – 3 cm) of the eye with a high spatiotemporal resolution. This non-invasive method works well in species with nucleated red blood cells (non-mammalian and fetal animal models), and it generates non-invasive three-dimensional angiographies without the use of contrast agents that is independent of blood flow angles and with a higher sensitivity than Doppler based ultrasound imaging techniques.
