## Supplementary material for "Deep vascular imaging in the eye with flow-enhanced ultrasound": Table 1

### Sheet: Ark1
Clade	Common name	Binomial name	Type of ultrasound scan	Applicability of method
Actinopterii	Rice field eel	Monopterus albus	2D, stationary lab system	High
Actinopterii	Striped catfish	Pangasianodon hypophthalmus	2D, stationary lab system	High
Actinopterii	European plaice	Pleuronectes platessa	2D, stationary lab system	High
Actinopterii	Atlanti cod	Gadus morhua	2D, stationary lab system	High
Actinopterii	Senegal bichir	Polypterus senegalus	3D, stationary lab system	High
Actinopterii	Siberian sturgeon	Acipenser baerii	3D, stationary lab system	High
Actinopterii	Spotted gar	Lepisosteus oculatus	2D, stationary lab system	High
Actinopterii	Black ghost knifefish	Apteronotus albifrons	2D, stationary lab system	High
Actinopterii	Butterfly fish	Pantodon buchholzi	2D, stationary lab system	High
Actinopterii	Clown featherback	Chitala ornata	2D, stationary lab system	High
Actinopterii	European eel	Anguilla anguilla	2D, stationary lab system	High
Actinopterii	Goldfish	Carassius auratus	3D, stationary lab system	High
Actinopterii	Crucian carp	Carassius carassius	2D, stationary lab system	High
Actinopterii	Walking catfish	Clarias batrachus	2D, stationary lab system	High
Actinopterii	Fire eel	Mastacembelus erythrotaenia	2D, stationary lab system	High
Actinopterii	Rainbow trout	Oncorhynchus mykiss	2D, stationary lab system	High
Actinopterii	Perch	Perca fluviatilis	2D, stationary lab system	High
Actinopterii	European seabass	Dicentrarchus labrax	2D, stationary lab system	High
Actinopterii	Goldsinny wrasse	Ctenolabrus rupestris	2D, stationary lab system	High
Actinopterii	Three-spined stickleback	Gasterosteus aculeatus	2D, stationary lab system	High
Actinopterii	Freshwater angelfish	Pterophyllum scalare	3D, stationary lab system	High
Actinopterii	Obscure snakehead	Parachanna obscura	2D, stationary lab system	High
Actinopterii	Kuhli loach	Pangio kuhlii	2D, stationary lab system	High
Actinopterii	Elephantnose fish	Gnathonemus petersii	3D, stationary lab system	High
Actinopterii	Red-bellied piranha	Pygocentrus nattereri	2D, stationary lab system	High
Actinopterii	Mexican tetra (Surface ecotype)	Astyanax mexicanus (Surface ecotype)	2D, stationary lab system	High
Actinopterii	Mexican tetra (Micos cave ecotype)	Astyanax mexicanus (Micos cave ecotype)	2D, stationary lab system	High
Actinopterii	Mexican tetra (Pachón cave ecotype)	Astyanax mexicanus (Pachón cave ecotype)	2D, stationary lab system	High
Actinopterii	Blind cavefish	Astyanax jordani	2D, stationary lab system	High
Actinopterii	Humped rockcod	Gobionotothen gibberifrons	3D, portable system	High
Actinopterii	Painted notie	Lepidonotothen larseni	2D, portable system	High
Actinopterii	Yellowfin notie	Lepidonotothen nudifrons	3D, portable system	High
Actinopterii	Black rockcod	Notothenia coriiceps	3D, portable system	High
Actinopterii	Emerald rockcod	Trematomus bernacchii	3D, portable system	High
Actinopterii		Parachaenichthyes charcoti	3D, portable system	High
Actinopterii		Vomeridens infuscipinnis	2D, portable system	High
Actinopterii	Blackfin icefish	Chaenocephalus aceratus	3D, portable system	Low, few and rudimentary red blood cells
Actinopterii	Long-fingered icefish	Cryodraco antarcticus	3D, portable system	Low, few and rudimentary red blood cells
Actinopterii	Jonah's icefish	Neopagetopsis ionah	3D, portable system	Low, few and rudimentary red blood cells
Dipnoi	African lungfish	Protopterus annectens	2D, stationary lab system	High
Dipnoi	South American lungfish	Lepidosiren paradoxa	2D, stationary lab system	High
Amphibia	Mexican axolotl	Ambystoma mexicanum	2D, stationary lab system	High
Reptilia	Green iguana	Iguana iguana	2D, stationary lab system	High
Mammalia	House mouse	Mus musculus	2D, stationary lab system	Low, enucleated red blood cells
Mammalia	Brown rat	Rattus norvegicus	2D, stationary lab system	Low, enucleated red blood cells
Aves	Domestic chicken	Gallus gallus domesticus	2D, stationary lab system	High
