## Supplementary material for "Deep vascular imaging in the eye with flow-enhanced ultrasound": Table of materials

### Sheet: Sheet1
Name of Material/ Equipment	Company	Catalog Number	Comments/Description
MS-222	Sigma	E10521-50G
Benzocaine	Sigma	E-1501
Propofol	B Braun	12260470_0320
Alfaxalon	Jurox	NA
Isoflurane	Zoetis	50019100
Ultrasound scanner	VisualSonics	Vevo 2100

### Sheet: DV-IDENTITY-0
#VALUE!	#VALUE!	#VALUE!	#VALUE!	#VALUE!	#VALUE!	#VALUE!	#VALUE!	#VALUE!	0	#VALUE!	0	0	#VALUE!	0	AAAAAH384Q8=
